# RNA viruses that exploit self-cleaving ribozymes for translation initiation

**DOI:** 10.1101/2024.05.16.594327

**Authors:** María José López-Galiano, Olga Rueda, Sotaro Chiba, Marco Forgia, Beatriz Navarro, Amelia Cervera, Artem Babaian, Francesco Di Serio, Massimo Turina, Marcos de la Peña

## Abstract

Small self-cleaving ribozymes are catalytic RNAs originally discovered in viroid-like agents, which are replicating circular RNAs (circRNAs) postulated as relics of a prebiotic RNA world. In the last decade, however, small ribozymes have also been detected across the tree of life, from bacterial to human genomes, and more recently, in unusual circRNA viruses. Here we report the conserved occurrence of diverse small ribozymes within the linear genomes of typical double- and single-stranded RNA virus families from fungi and plants. Type I hammerhead ribozyme motifs occur in the 5’-UTR regions of chrysovirids and fusarivirids, displaying self-cleaving activity *in vitro* and *in vivo*. Similar hammerhead, as well as hepatitis delta and twister ribozymes, are also found in diverse megabirna-, hypo-, fusagra-, toti-or tombus-like viruses among others. The ribozymes occur not only as isolated motifs within UTRs but also as tandem pairs that encompass small RNA segments (186-399 nt) resembling Zetavirus-like sequences. *In vivo* characterization of the 5’-UTR with a ribozyme from a chrysovirid revealed that the RNA-cleaving activity is essential for protein translation initiation in fungi. Analogous experiments in plants with diverse ribozyme motifs indicated that just the presence of a self-cleaving activity can induce cap-independent translation. We conclude that RNA self-cleaving activity, historically linked to the rolling circle replication of viroid-like circRNAs, appears to be co-opted by linear RNA viruses for translational roles.
