## Supplementay Table 1 for "RNA viruses that exploit self-cleaving ribozymes for translation initiation"

### Sheet: chrysovirus
Entry	Virus	ribozyme (cm model)	seq from	seq to	polarity	Eval
HM004068.2	Verticillium dahliae chrysovirus 1 segment 2 complete sequence	hhrbz (chrysohhr1_NCBI_2_10)	38	98	+	2.7e-14
NC_038782.1	Verticillium dahliae chrysovirus 1 segment 2 complete sequence	hhrbz (chrysohhr1_NCBI_2_10)	38	98	+	2.7e-14
HM004070.2	Verticillium dahliae chrysovirus 1 segment 4 complete sequence	hhrbz (chrysohhr1_NCBI_2_10)	2892	2832	-	2.8e-14
NC_038783.1	Verticillium dahliae chrysovirus 1 segment 4 complete sequence	hhrbz (chrysohhr1_NCBI_2_10)	2892	2832	-	2.8e-14
HM004067.2	Verticillium dahliae chrysovirus 1 segment 1 complete sequence	hhrbz (chrysohhr1_NCBI_2_10)	3556	3496	-	5e-14
NC_038784.1	Verticillium dahliae chrysovirus 1 segment 1 complete sequence	hhrbz (chrysohhr1_NCBI_2_10)	3556	3496	-	5e-14
KP900887.2	Macrophomina phaseolina chrysovirus 1 isolate TN263 capsid protein gene, complete cds	hhrbz (chrysohhr1_NCBI_2_10)	3280	3341	+	7.1e-14
NC_043664.1	Macrophomina phaseolina chrysovirus 1 isolate TN263 capsid protein gene, complete cds	hhrbz (chrysohhr1_NCBI_2_10)	3280	3341	+	7.1e-14
KX898418.1	Isaria javanica chrysovirus 1 isolate IjCV-1 hypothetical protein gene, complete cds	hhrbz (chrysohhr1_NCBI_2_10)	17	65	+	9.2e-14
NC_033318.1	Isaria javanica chrysovirus 1 isolate IjCV-1 hypothetical protein gene, complete cds	hhrbz (chrysohhr1_NCBI_2_10)	17	65	+	9.2e-14
OK032550.1	Penicillium chrysogenum virus isolate D18 segment 4 complete sequence	hhrbz (chrysohhr1_NCBI_2_10)	18	63	+	1.2e-13
KX898417.1	Isaria javanica chrysovirus 1 isolate IjCV-1 capsid protein (CP) gene, complete cds	hhrbz (chrysohhr1_NCBI_2_10)	16	64	+	1.3e-13
NC_033317.1	Isaria javanica chrysovirus 1 isolate IjCV-1 capsid protein (CP) gene, complete cds	hhrbz (chrysohhr1_NCBI_2_10)	16	64	+	1.3e-13
KX898419.1	Isaria javanica chrysovirus 1 isolate IjCV-1 putative protease gene, complete cds	hhrbz (chrysohhr1_NCBI_2_10)	17	66	+	1.5e-13
NC_033278.1	Isaria javanica chrysovirus 1 isolate IjCV-1 putative protease gene, complete cds	hhrbz (chrysohhr1_NCBI_2_10)	17	66	+	1.5e-13
LC062731.1	Cryphonectria nitschkei chrysovirus 1 Cys-Pro gene for cysteine protease, complete cds, segment: 3 strain: 105	hhrbz (chrysohhr1_NCBI_2_10)	529	588	+	2e-13
DQ865188.1	Cryphonectria nitschkei chrysovirus 1 clone 3 OTU proteinase gene, partial cds	hhrbz (chrysohhr1_NCBI_2_10)	127	189	+	3.1e-13
KP900889.2	Macrophomina phaseolina chrysovirus 1 isolate TN263 P4 gene, complete cds	hhrbz (chrysohhr1_NCBI_2_10)	106	167	+	3.3e-13
NC_043665.1	Macrophomina phaseolina chrysovirus 1 isolate TN263 P4 gene, complete cds	hhrbz (chrysohhr1_NCBI_2_10)	106	167	+	3.3e-13
FN178513.2	Aspergillus fumigatus chrysovirus segment 2 complete sequence, isolate A-56, genomic RNA	hhrbz (chrysohhr1_NCBI_2_10)	18	67	+	4.4e-13
NC_038873.1	Aspergillus fumigatus chrysovirus segment 2 complete sequence, isolate A-56, genomic RNA	hhrbz (chrysohhr1_NCBI_2_10)	18	67	+	4.4e-13
KP900886.1	Macrophomina phaseolina chrysovirus 1 isolate TN263 RNA-dependent RNA polymerase gene, complete cds	hhrbz (chrysohhr1_NCBI_2_10)	110	171	+	6.1e-13
NC_043662.1	Macrophomina phaseolina chrysovirus 1 isolate TN263 RNA-dependent RNA polymerase gene, complete cds	hhrbz (chrysohhr1_NCBI_2_10)	110	171	+	6.1e-13
LC553681.1	Aspergillus fumigatus chrysovirus J-YC genomic RNA, segment 2 complete sequence	hhrbz (chrysohhr1_NCBI_2_10)	18	67	+	6.9e-13
AF297177.1	Helminthosporium victoriae 145S virus segment 2 putative capsid protein mRNA, complete cds	hhrbz (chrysohhr1_NCBI_2_10)	124	183	+	7e-13
AF297178.1	Helminthosporium victoriae 145S virus segment 3 Hv145SV-protein 3 mRNA, complete cds	hhrbz (chrysohhr1_NCBI_2_10)	130	189	+	7e-13
AF297179.1	Helminthosporium victoriae 145S virus segment 4 Hv145SV-protein 4 mRNA, complete cds	hhrbz (chrysohhr1_NCBI_2_10)	210	269	+	7.3e-13
KX898416.1	Isaria javanica chrysovirus 1 isolate IjCV-1 RNA-dependent RNA polymerase (RdRp) gene, complete cds	hhrbz (chrysohhr1_NCBI_2_10)	17	65	+	7.6e-13
NC_033277.1	Isaria javanica chrysovirus 1 isolate IjCV-1 RNA-dependent RNA polymerase (RdRp) gene, complete cds	hhrbz (chrysohhr1_NCBI_2_10)	17	65	+	7.6e-13
MK279435.1	Beauveria bassiana chrysovirus 1 strain BbCv1GXsk1011 segment 3 complete sequence	hhrbz (chrysohhr1_NCBI_2_10)	5	53	+	8.3e-13
AF296442.1	Penicillium chrysogenum virus segment 4 unknown gene	hhrbz (chrysohhr1_NCBI_2_10)	18	63	+	9e-13
NC_007542.1	Penicillium chrysogenum virus segment 4 complete genome	hhrbz (chrysohhr1_NCBI_2_10)	18	63	+	9e-13
MK214383.1	Penicillium italicum chrysovirus isolate PiCV1 segment RNA4, complete sequence	hhrbz (chrysohhr1_NCBI_2_10)	19	64	+	9e-13
FN178515.1	Aspergillus fumigatus chrysovirus segment 4 complete sequence, isolate A-56, genomic RNA	hhrbz (chrysohhr1_NCBI_2_10)	17	66	+	9.9e-13
NC_038874.1	Aspergillus fumigatus chrysovirus segment 4 complete sequence, isolate A-56, genomic RNA	hhrbz (chrysohhr1_NCBI_2_10)	17	66	+	9.9e-13
GQ290645.2	Cryphonectria nitschkei chrysovirus 1 from Cryphonectria nitschkei BS122 capsid protein gene, complete cds	hhrbz (chrysohhr1_NCBI_2_10)	78	136	+	1.1e-12
NC_038779.1	Cryphonectria nitschkei chrysovirus 1 from Cryphonectria nitschkei BS122 capsid protein gene, complete cds	hhrbz (chrysohhr1_NCBI_2_10)	78	136	+	1.1e-12
LC553683.1	Aspergillus fumigatus chrysovirus J-YC genomic RNA, segment 4 complete sequence	hhrbz (chrysohhr1_NCBI_2_10)	18	67	+	1.2e-12
AF296440.1	Penicillium chrysogenum virus segment 2 major capsid protein gene, complete cds	hhrbz (chrysohhr1_NCBI_2_10)	18	61	+	1.7e-12
NC_007540.1	Penicillium chrysogenum virus segment 2 complete genome	hhrbz (chrysohhr1_NCBI_2_10)	18	61	+	1.7e-12
OK032548.1	Penicillium chrysogenum virus isolate D18 segment 2 complete sequence	hhrbz (chrysohhr1_NCBI_2_10)	18	61	+	1.7e-12
MK214381.1	Penicillium italicum chrysovirus isolate PiCV1 segment RNA2, complete sequence	hhrbz (chrysohhr1_NCBI_2_10)	18	61	+	1.7e-12
LC062730.1	Cryphonectria nitschkei chrysovirus 1 CP gene for capsid protein, complete cds, segment: 2 strain: 105	hhrbz (chrysohhr1_NCBI_2_10)	52	110	+	1.9e-12
MK279434.1	Beauveria bassiana chrysovirus 1 strain BbCv1GXsk1011 segment 2 complete sequence	hhrbz (chrysohhr1_NCBI_2_10)	5	53	+	2.4e-12
HM004069.2	Verticillium dahliae chrysovirus 1 segment 3 complete sequence	hhrbz (chrysohhr1_NCBI_2_10)	544	602	+	3.5e-12
NC_038785.1	Verticillium dahliae chrysovirus 1 segment 3 complete sequence	hhrbz (chrysohhr1_NCBI_2_10)	544	602	+	3.5e-12
MG887762.1	Penicillium roseopurpureum chrysovirus 1 isolate MUT2146 segment RNA3 hypothetical protein gene, complete cds	hhrbz (chrysohhr1_NCBI_2_10)	7	56	+	6.7e-12
MK279436.1	Beauveria bassiana chrysovirus 1 strain BbCv1GXsk1011 segment 4 complete sequence	hhrbz (chrysohhr1_NCBI_2_10)	5	53	+	8.9e-12
OX464995.1	Dothistroma septosporum virus 1 CP for capsid protein	hhrbz (chrysohhr1_NCBI_2_10)	18	63	+	1.7e-11
LC062732.1	Cryphonectria nitschkei chrysovirus 1 RepAsoc gene for replicase associated protein, complete cds, segment: 4 strain: 105	hhrbz (chrysohhr1_NCBI_2_10)	734	793	+	2.8e-11
HM013826.1	Cryphonectria nitschkei chrysovirus 1 strain BS122 putative replication associated protein gene, complete cds	hhrbz (chrysohhr1_NCBI_2_10)	625	684	+	2.8e-11
NC_038780.1	Cryphonectria nitschkei chrysovirus 1 strain BS122 putative replication associated protein gene, complete cds	hhrbz (chrysohhr1_NCBI_2_10)	625	684	+	2.8e-11
MK214380.1	Penicillium italicum chrysovirus isolate PiCV1 segment RNA1, complete sequence	hhrbz (chrysohhr1_NCBI_2_10)	18	67	+	3.4e-11
KY489955.1	Bipolaris maydis chrysovirus 1 strain SS01 segment RNA2, complete sequence	hhrbz (chrysohhr1_NCBI_2_10)	130	189	+	3.9e-11
KY489956.1	Bipolaris maydis chrysovirus 1 strain SS01 segment RNA3, complete sequence	hhrbz (chrysohhr1_NCBI_2_10)	137	196	+	3.9e-11
KY489957.1	Bipolaris maydis chrysovirus 1 strain SS01 segment RNA4, complete sequence	hhrbz (chrysohhr1_NCBI_2_10)	147	206	+	3.9e-11
LC553680.1	Aspergillus fumigatus chrysovirus J-YC genomic RNA, segment 1 complete sequence	hhrbz (chrysohhr1_NCBI_2_10)	18	68	+	4.3e-11
FN178512.1	Aspergillus fumigatus chrysovirus segment 1 complete sequence, isolate A-56, genomic RNA	hhrbz (chrysohhr1_NCBI_2_10)	18	68	+	4.3e-11
NC_038872.1	Aspergillus fumigatus chrysovirus segment 1 complete sequence, isolate A-56, genomic RNA	hhrbz (chrysohhr1_NCBI_2_10)	18	68	+	4.3e-11
FN178514.1	Aspergillus fumigatus chrysovirus segment 3 complete sequence, isolate A-56, genomic RNA	hhrbz (chrysohhr1_NCBI_2_10)	25	73	+	5.3e-11
NC_038871.1	Aspergillus fumigatus chrysovirus segment 3 complete sequence, isolate A-56, genomic RNA	hhrbz (chrysohhr1_NCBI_2_10)	25	73	+	5.3e-11
AF297176.1	Helminthosporium victoriae 145S virus segment 1 RNA-dependent RNA polymerase mRNA, complete cds	hhrbz (chrysohhr1_NCBI_2_10)	91	150	+	5.3e-11
OX464994.1	Dothistroma septosporum virus 1 alphachryso-P3 for hypothetical proteins	hhrbz (chrysohhr1_NCBI_2_10)	536	579	+	5.3e-11
OX464996.1	Dothistroma septosporum virus 1 alphachryso-P4 for cysteine protease	hhrbz (chrysohhr1_NCBI_2_10)	18	63	+	6.4e-11
LC553682.1	Aspergillus fumigatus chrysovirus J-YC genomic RNA, segment 3 complete sequence	hhrbz (chrysohhr1_NCBI_2_10)	26	74	+	6.6e-11
MK279433.1	Beauveria bassiana chrysovirus 1 strain BbCv1GXsk1011 segment 1 complete sequence	hhrbz (chrysohhr1_NCBI_2_10)	5	53	+	1e-10
MH271211.1	Penicillium roseopurpureum chrysovirus 1 isolate MUT2146 segment RNA4 hypothetical protein gene, complete cds	hhrbz (chrysohhr1_NCBI_2_10)	6	56	+	1.2e-10
AF296439.1	Penicillium chrysogenum virus segment 1 RNA-dependent RNA polymerase gene, complete cds	hhrbz (chrysohhr1_NCBI_2_10)	18	67	+	1.2e-10
NC_007539.1	Penicillium chrysogenum virus segment 1 complete genome	hhrbz (chrysohhr1_NCBI_2_10)	18	67	+	1.2e-10
OK032547.1	Penicillium chrysogenum virus isolate D18 segment 1 complete sequence	hhrbz (chrysohhr1_NCBI_2_10)	18	67	+	1.2e-10
MG887760.1	Penicillium roseopurpureum chrysovirus 1 isolate MUT2146 segment RNA1 RNA-dependent RNA polymerase gene, complete cds	hhrbz (chrysohhr1_NCBI_2_10)	6	55	+	1.8e-10
JQ045335.1	Raphanus sativas chrysovirus 1 segment RNA1 putative RNA-dependent RNA polymerase gene, complete cds	hhrbz (chrysohhr1_NCBI_2_10)	16	64	+	6.8e-10
NC_043657.1	Raphanus sativas chrysovirus 1 segment RNA1 putative RNA-dependent RNA polymerase gene, complete cds	hhrbz (chrysohhr1_NCBI_2_10)	16	64	+	6.8e-10
MG887761.1	Penicillium roseopurpureum chrysovirus 1 isolate MUT2146 segment RNA2 capsid protein gene, partial cds	hhrbz (chrysohhr1_NCBI_2_10)	35	85	+	1.1e-09
KY489954.1	Bipolaris maydis chrysovirus 1 strain SS01 segment RNA1, complete sequence	hhrbz (chrysohhr1_NCBI_2_10)	95	154	+	3e-09
OX464993.1	Dothistroma septosporum virus 1 RdRp for RNA dependent RNA polymerase	hhrbz (chrysohhr1_NCBI_2_10)	17	62	+	4.9e-09
JQ045336.1	Raphanus sativas chrysovirus 1 segment RNA2 putative coat protein gene, complete cds	hhrbz (chrysohhr1_NCBI_2_10)	16	64	+	8.4e-09
NC_043656.1	Raphanus sativas chrysovirus 1 segment RNA2 putative coat protein gene, complete cds	hhrbz (chrysohhr1_NCBI_2_10)	16	64	+	8.4e-09
MK279431.1	Penicillium raistrickii chrysovirus 1 strain PrCv1ATCC 10490 segment 3 complete sequence	hhrbz (chrysohhr1_NCBI_2_10)	1	45	+	9.7e-09
JQ045337.1	Raphanus sativas chrysovirus 1 segment RNA3 putative protease gene, complete cds	hhrbz (chrysohhr1_NCBI_2_10)	19	65	+	1.5e-08
NC_043658.1	Raphanus sativas chrysovirus 1 segment RNA3 putative protease gene, complete cds	hhrbz (chrysohhr1_NCBI_2_10)	19	65	+	1.5e-08
JQ045335.1	Raphanus sativas chrysovirus 1 segment RNA1 putative RNA-dependent RNA polymerase gene, complete cds	hhrbz (chrysohhr1_NCBI_2_10)	3541	3588	+	3.8e-07
NC_043657.1	Raphanus sativas chrysovirus 1 segment RNA1 putative RNA-dependent RNA polymerase gene, complete cds	hhrbz (chrysohhr1_NCBI_2_10)	3541	3588	+	3.8e-07
KP782029.1	Brassica campestris chrysovirus 1 isolate Hubei segment RNA3, complete sequence	hhrbz (chrysohhr1_NCBI_2_10)	24	70	+	4.4e-07
NC_043661.1	Brassica campestris chrysovirus 1 isolate Hubei segment RNA3, complete sequence	hhrbz (chrysohhr1_NCBI_2_10)	24	70	+	4.4e-07
MN625835.1	Chrysothrix chrysovirus 1 isolate ZSH segment RNA4, complete sequence	hhrbz (chrysohhr1_NCBI_2_10)	1	42	+	7e-07
NC_055657.1	Chrysothrix chrysovirus 1 isolate ZSH segment RNA4, complete sequence	hhrbz (chrysohhr1_NCBI_2_10)	1	42	+	7e-07
KP782030.1	Brassica campestris chrysovirus 1 isolate Hubei segment RNA2, complete sequence	hhrbz (chrysohhr1_NCBI_2_10)	26	70	+	5.3e-06
NC_043659.1	Brassica campestris chrysovirus 1 isolate Hubei segment RNA2, complete sequence	hhrbz (chrysohhr1_NCBI_2_10)	26	70	+	5.3e-06
AF296441.1	Penicillium chrysogenum virus segment 3 unknown gene	hhrbz (chrysohhr1_NCBI_2_10)	17	63	+	1.6e-05
NC_007541.1	Penicillium chrysogenum virus segment 3 complete genome	hhrbz (chrysohhr1_NCBI_2_10)	17	63	+	1.6e-05
MK214382.1	Penicillium italicum chrysovirus isolate PiCV1 segment RNA3, complete sequence	hhrbz (chrysohhr1_NCBI_2_10)	18	64	+	3.4e-05
JQ045337.1	Raphanus sativas chrysovirus 1 segment RNA3 putative protease gene, complete cds	hhrbz (chrysohhr1_NCBI_2_10)	3161	3210	+	0.00049
NC_043658.1	Raphanus sativas chrysovirus 1 segment RNA3 putative protease gene, complete cds	hhrbz (chrysohhr1_NCBI_2_10)	3161	3210	+	0.00049
MK279432.1	Penicillium raistrickii chrysovirus 1 strain PrCv1ATCC 10490 segment 4 complete sequence	hhrbz (chrysohhr1_NCBI_2_10)	1	26	+	0.0035
AJ781397.1	Cherry chlorotic rusty spot associated chrysovirus RdRp gene for RNA-dependent RNA polymerase, segment 1 genomic RNA	hhrbz (chrysohhr1_NCBI_2_10)	348	393	+	0.074

### Sheet: fusarivirus
Entry	Virus	ribozyme (cm model)	seq from	seq to	polarity	Eval
KU980909.1	Nigrospora oryzae fusarivirus 1 isolate HN-19 RNA-dependent RNA polymerase (RdRp) and hypothetical protein genes, complete cds	hhrbz (fusari_sel2)	5007	5065	+	2.9e-11
NC_031960.1	Nigrospora oryzae fusarivirus 1 isolate HN-19 RNA-dependent RNA polymerase (RdRp) and hypothetical protein genes, complete cds	hhrbz (fusari_sel2)	5007	5065	+	2.9e-11
NC_076690.1	Rhizoctonia solani fusarivirus 3 isolate BR19 RNA-dependent RNA polymerase (QKQ64_gp1) gene, complete cds	hhrbz (fusari_sel2)	167	218	+	9.6e-11
MN560974.1	Botryosphaeria dothidea fusarivirus 1 strain SDAU11-86, complete genome	hhrbz (fusari_sel2)	4657	4712	+	1.6e-10
NC_076667.1	Sclerotinia homoeocarpa fusarivirus 1 strain ShFvLT11, complete genome	hhrbz (fusari_sel2)	5288	5342	+	1.8e-10
MN627479.1	Erysiphe necator associated fusarivirus 3 isolate PMS5_DN29549, complete genome	hhrbz (fusari_sel2)	29	86	+	1.9e-10
LC333744.1	Rosellinia necatrix fusarivirus 2 gene for hypothetical protein, partial cds, contig: Pool-2_1109	hhrbz (fusari_sel2)	692	750	+	2.1e-10
MN627479.1	Erysiphe necator associated fusarivirus 3 isolate PMS5_DN29549, complete genome	hhrbz (fusari_sel2)	4707	4767	+	2.4e-10
ON009339.1	Botryosphaeria dothidea fusarivirus 2 strain JZ-3, complete genome	hhrbz (fusari_sel2)	38	92	+	2.9e-10
MW863557.1	Botryosphaeria dothidea fusarivirus 2 strain sdau12-93, complete genome	hhrbz (fusari_sel2)	1643	1588	-	3.4e-10
MN617764.1	Botrytis cinerea fusarivirus 5 isolate BCS3_DN2128, complete genome	hhrbz (fusari_sel2)	30	88	+	4e-10
KY906213.1	Neofusicoccum luteum fusarivirus 1 isolate CAP037, complete genome	hhrbz (fusari_sel2)	33	90	+	5.1e-10
KY906214.1	Neofusicoccum luteum fusarivirus 1 isolate CBS110299, complete genome	hhrbz (fusari_sel2)	33	90	+	5.1e-10
NC_040791.1	Neofusicoccum luteum fusarivirus 1 isolate CAP037, complete genome	hhrbz (fusari_sel2)	33	90	+	5.1e-10
NC_076823.1	Botryosphaeria dothidea fusarivirus 1 strain SDAU11-86, complete genome	hhrbz (fusari_sel2)	4657	4712	+	6.2e-10
MN034494.1	MAG: Fusariviridae sp. isolate H4_Bulk_47_scaffold_147 sequence	hhrbz (fusari_sel2)	4524	4469	-	9.7e-10
MT955613.1	Setosphaeria turcica fusarivirus 1 isolate JZ01, complete genome	hhrbz (fusari_sel2)	4671	4721	+	1e-09
ON014533.1	MAG: Heterobasidion fusarivirus 1 isolate CZ1987 RNA-dependent RNA polymerase gene, complete cds	hhrbz (fusari_sel2)	642	702	+	1.1e-09
MW863558.1	Botryosphaeria dothidea fusarivirus 3 strain sdau11-71, complete genome	hhrbz (fusari_sel2)	1558	1503	-	1.2e-09
MW489565.1	Setosphaeria turcica fusarivirus 1 strain YC11 RNA dependent RNA polymerase and hypothetical protein genes, complete cds	hhrbz (fusari_sel2)	4673	4723	+	1.3e-09
MT955614.1	Setosphaeria turcica fusarivirus 1 isolate SNJ01, complete genome	hhrbz (fusari_sel2)	4676	4726	+	1.8e-09
NC_076665.1	Neurospora discreta fusarivirus 1 strain NdFv1FGSC8579, complete genome	hhrbz (fusari_sel2)	4589	4645	+	2e-09
MW489564.1	Setosphaeria turcica fusarivirus 1 strain XY01 RNA dependent RNA polymerase and hypothetical protein genes, complete cds	hhrbz (fusari_sel2)	4674	4724	+	2.2e-09
KP842791.1	Sclerotinia sclerotiorum fusarivirus 1 strain JMTJ14, complete genome	hhrbz (fusari_sel2)	5102	5157	+	2.3e-09
NC_027208.1	Sclerotinia sclerotiorum fusarivirus 1 strain JMTJ14, complete genome	hhrbz (fusari_sel2)	5102	5157	+	2.3e-09
NC_076851.1	Botrytis cinerea fusarivirus 7 isolate BCS13_13, complete genome	hhrbz (fusari_sel2)	5134	5189	+	2.8e-09
MW489563.1	Setosphaeria turcica fusarivirus 1 strain HG01 RNA dependent RNA polymerase and hypothetical protein genes, complete cds	hhrbz (fusari_sel2)	4674	4724	+	2.9e-09
MK558257.1	Rhizoctonia solani fusarivirus 1 isolate BR18 hypothetical protein, RNA-dependent RNA polymerase, and hypothetical protein genes, complete cds	hhrbz (fusari_sel2)	2364	2416	+	5.1e-09
MN617764.1	Botrytis cinerea fusarivirus 5 isolate BCS3_DN2128, complete genome	hhrbz (fusari_sel2)	4709	4769	+	6.2e-09
MK279503.1	Neurospora discreta fusarivirus 1 strain NdFv1FGSC8579, complete genome	hhrbz (fusari_sel2)	4589	4645	+	6.9e-09
LC586029.1	Neurospora discreta fusarivirus 1 NdFV1-W683 RNA, complete genome	hhrbz (fusari_sel2)	4590	4646	+	6.9e-09
OL456888.1	Corynespora cassiicola fusarivirus 1 complete genome	hhrbz (fusari_sel2)	4597	4646	+	6.9e-09
MK558257.1	Rhizoctonia solani fusarivirus 1 isolate BR18 hypothetical protein, RNA-dependent RNA polymerase, and hypothetical protein genes, complete cds	hhrbz (fusari_sel2)	8791	8844	+	8.2e-09
OP100308.1	Fusarium pseudograminearum fusarivirus 1 isolate ZZ-1, complete genome	hhrbz (fusari_sel2)	48	98	+	9e-09
AY533037.2	Fusarium graminearum dsRNA mycovirus-1 strain DK-21, complete genome	hhrbz (fusari_sel2)	47	97	+	9e-09
NC_006937.2	Fusarium graminearum dsRNA mycovirus-1, complete genome	hhrbz (fusari_sel2)	47	97	+	9e-09
MT024571.1	Fusarium graminearum dsRNA mycovirus-1 isolate HB56-9, complete genome	hhrbz (fusari_sel2)	47	97	+	9e-09
MZ969065.1	Fusarium asiaticum fusarivirus 1 strain YVP-4, complete genome	hhrbz (fusari_sel2)	40	90	+	9e-09
KP900890.1	Macrophomina phaseolina single-stranded RNA virus 1 isolate Tn408 RNA-dependent RNA polymerase and gp2 genes, complete cds	hhrbz (fusari_sel2)	4813	4865	+	1.1e-08
NC_076860.1	Lentinula edodes fusarivirus 1 isolate Le14HNZMD RNA-dependent RNA polymerase (QKS38_gp1) gene, complete cds	hhrbz (fusari_sel2)	108	158	+	1.3e-08
KY357496.1	Agaricus bisporus virus 11 isolate AbV11-003, partial sequence	hhrbz (fusari_sel2)	5124	5177	+	1.4e-08
ON746390.1	MAG: Luoyang Fusar tick virus 1 isolate TIGMIC 1 genomic sequence	hhrbz (fusari_sel2)	4837	4891	+	1.5e-08
MK279505.1	Sclerotinia homoeocarpa fusarivirus 1 strain ShFvLT11, complete genome	hhrbz (fusari_sel2)	5289	5345	+	1.6e-08
NC_076640.1	Sclerotium rolfsii fusarivirus 2 strain BLH-1-11 putative RNA-dependent RNA polymerase (QKQ13_gp1) and hypothetical protein (QKQ13_gp2) genes, complete cds	hhrbz (fusari_sel2)	5261	5314	+	1.6e-08
ON038402.1	Monilinia fructicola fusarivirus 1 polyprotein and hypothetical protein genes, complete cds	hhrbz (fusari_sel2)	5075	5131	+	1.8e-08
KY906213.1	Neofusicoccum luteum fusarivirus 1 isolate CAP037, complete genome	hhrbz (fusari_sel2)	4721	4787	+	1.8e-08
KY906214.1	Neofusicoccum luteum fusarivirus 1 isolate CBS110299, complete genome	hhrbz (fusari_sel2)	4721	4787	+	1.8e-08
NC_040791.1	Neofusicoccum luteum fusarivirus 1 isolate CAP037, complete genome	hhrbz (fusari_sel2)	4721	4787	+	1.8e-08
MK279506.1	Zymoseptoria tritici fusarivirus 1 strain ZtFv1IPO323, complete genome	hhrbz (fusari_sel2)	4508	4564	+	2e-08
ON746392.1	MAG: Baoding Fusar tick virus 1 isolate TIGMIC 1 genomic sequence	hhrbz (fusari_sel2)	4657	4707	+	2.4e-08
AB915829.1	Rosellinia necatrix fusarivirus 1 genomic RNA, complete genome, strain: NW10	hhrbz (fusari_sel2)	4653	4707	+	2.8e-08
NC_024485.1	Rosellinia necatrix fusarivirus 1 genomic RNA, complete genome, strain: NW10	hhrbz (fusari_sel2)	4653	4707	+	2.8e-08
MK231043.1	Monilinia fusarivirus B isolate Won, partial genome	hhrbz (fusari_sel2)	5119	5176	+	3.1e-08
OK524195.1	Fusarium poae fusarivirus 2 strain F.242, complete genome	hhrbz (fusari_sel2)	4594	4646	+	3.2e-08
MT774523.1	Nigrospora sphaerica fusarivirus 1 isolate Ns2-3 RNA-dependent RNA polymerase and hypothetical protein genes, complete cds	hhrbz (fusari_sel2)	28	82	+	3.5e-08
KP900890.1	Macrophomina phaseolina single-stranded RNA virus 1 isolate Tn408 RNA-dependent RNA polymerase and gp2 genes, complete cds	hhrbz (fusari_sel2)	153	207	+	3.8e-08
MZ044286.1	Phomopsis vexans fusarivirus 1 strain PvGY RNA-dependent RNA polymerase and hypothetical protein genes, complete cds	hhrbz (fusari_sel2)	43	96	+	3.9e-08
MZ969065.1	Fusarium asiaticum fusarivirus 1 strain YVP-4, complete genome	hhrbz (fusari_sel2)	4686	4738	+	4.6e-08
AY533037.2	Fusarium graminearum dsRNA mycovirus-1 strain DK-21, complete genome	hhrbz (fusari_sel2)	4693	4745	+	4.9e-08
NC_006937.2	Fusarium graminearum dsRNA mycovirus-1, complete genome	hhrbz (fusari_sel2)	4693	4745	+	4.9e-08
AF443212.1	Fusarium graminearum dsRNA mycovirus-1 clone pDK-2 sequence	hhrbz (fusari_sel2)	944	996	+	4.9e-08
MZ636366.1	Rhizoctonia solani fusarivirus 4 isolate ZJ-2H hypothetical protein, polyprotein, and hypothetical protein genes, complete cds	hhrbz (fusari_sel2)	8714	8767	+	5.3e-08
MW674880.1	Rhizoctonia solani fusarivirus 4 strain ZJ-2H hypothetical protein, RNA-dependent RNA polymerase, and hypothetical protein genes, complete cds	hhrbz (fusari_sel2)	8393	8446	+	5.3e-08
ON038404.1	Monilinia fructicola fusarivirus 3 polyprotein and hypothetical protein genes, partial cds	hhrbz (fusari_sel2)	4194	4254	+	5.5e-08
MK279501.1	Gaeumannomyces tritici fusarivirus 1 strain GtFv1GGT-007, complete genome	hhrbz (fusari_sel2)	4619	4672	+	5.6e-08
ON811744.1	MAG: Fusariviridae sp. isolate TIGMIC_2, complete genome	hhrbz (fusari_sel2)	90	138	+	6e-08
KT983618.1	Sodiomyces alkalinus fusarivirus 1 complete genome	hhrbz (fusari_sel2)	4602	4658	+	6.4e-08
NC_040529.1	Sodiomyces alkalinus fusarivirus 1 complete genome	hhrbz (fusari_sel2)	4602	4658	+	6.4e-08
MN617765.1	Botrytis cinerea fusarivirus 6 isolate BCS8_DN9299, complete genome	hhrbz (fusari_sel2)	30	89	+	7.5e-08
MT646393.1	MAG: Sclerotinia sclerotiorum fusarivirus 2 partial genome	hhrbz (fusari_sel2)	40	99	+	7.5e-08
MK558256.1	Rhizoctonia solani fusarivirus 2 isolate BR17 hypothetical protein, RNA-dependent RNA polymerase, and hypothetical protein genes, complete cds	hhrbz (fusari_sel2)	2497	2549	+	8.2e-08
MK558258.1	Rhizoctonia solani fusarivirus 3 isolate BR19 RNA-dependent RNA polymerase gene, complete cds	hhrbz (fusari_sel2)	167	218	+	8.9e-08
ON811751.1	MAG: Fusariviridae sp. isolate TIGMIC_5 genomic sequence	hhrbz (fusari_sel2)	1955	2008	+	9.4e-08
ON038403.1	Monilinia fructicola fusarivirus 2 polyprotein and hypothetical protein genes, complete cds	hhrbz (fusari_sel2)	5107	5164	+	9.4e-08
ON811745.1	MAG: Fusariviridae sp. isolate TIGMIC_2, complete genome	hhrbz (fusari_sel2)	4647	4700	+	9.4e-08
ON811750.1	MAG: Fusariviridae sp. isolate TIGMIC_4 genomic sequence	hhrbz (fusari_sel2)	2754	2807	+	9.4e-08
MK558256.1	Rhizoctonia solani fusarivirus 2 isolate BR17 hypothetical protein, RNA-dependent RNA polymerase, and hypothetical protein genes, complete cds	hhrbz (fusari_sel2)	8652	8705	+	1e-07
MW648444.1	MAG: Grapevine-associated fusarivirus 1 RNA-dependent RNA polymerase and hypothetical protein genes, complete cds	hhrbz (fusari_sel2)	2628	2676	+	1e-07
KT601107.1	Pleospora typhicola fusarivirus 1 175 kDa protein and 59 kDa protein genes, complete cds	hhrbz (fusari_sel2)	4692	4745	+	1.1e-07
NC_028470.1	Pleospora typhicola fusarivirus 1 175 kDa protein and 59 kDa protein genes, complete cds	hhrbz (fusari_sel2)	4692	4745	+	1.1e-07
MK558256.1	Rhizoctonia solani fusarivirus 2 isolate BR17 hypothetical protein, RNA-dependent RNA polymerase, and hypothetical protein genes, complete cds	hhrbz (fusari_sel2)	40	93	+	1.2e-07
KY817861.1	Sodiomyces alkalinus fusarivirus 1 isolate F18 RNA-dependent RNA polymerase and hypothetical protein genes, complete cds	hhrbz (fusari_sel2)	4429	4484	+	1.2e-07
KY817860.1	Sodiomyces alkalinus fusarivirus 1 isolate F13 RNA-dependent RNA polymerase and hypothetical protein genes, complete cds	hhrbz (fusari_sel2)	4429	4484	+	1.2e-07
MN617766.1	Botrytis cinerea fusarivirus 7 isolate BCS13_13, complete genome	hhrbz (fusari_sel2)	5134	5191	+	1.2e-07
MW544173.1	Alternaria solani fusarivirus 1 RNA-dependent RNA polymerase and hypothetical protein genes, complete cds	hhrbz (fusari_sel2)	4695	4749	+	1.4e-07
MN551105.1	Plasmopara viticola lesion associated fusarivirus 2 isolate DMG-A-DN22538 RdRp and ORF2 genes, complete cds	hhrbz (fusari_sel2)	26	85	+	1.6e-07
NC_076820.1	Plasmopara viticola lesion associated fusarivirus 1 isolate DMG-B-DN53634 RdRp (QKR96_gp1) and ORF2 (QKR96_gp2) genes, complete cds	hhrbz (fusari_sel2)	4662	4712	+	1.7e-07
OP100308.1	Fusarium pseudograminearum fusarivirus 1 isolate ZZ-1, complete genome	hhrbz (fusari_sel2)	4694	4746	+	1.8e-07
MT024571.1	Fusarium graminearum dsRNA mycovirus-1 isolate HB56-9, complete genome	hhrbz (fusari_sel2)	4693	4745	+	1.8e-07
MN617765.1	Botrytis cinerea fusarivirus 6 isolate BCS8_DN9299, complete genome	hhrbz (fusari_sel2)	4710	4770	+	2.5e-07
MN032784.1	MAG: Fusariviridae sp. isolate H1_Bulk_Litter_4_scaffold_18 RNA-dependent RNA polymerase (H1BulkLitter418_000001) and hypothetical protein (H1BulkLitter418_000002) genes, complete cds	hhrbz (fusari_sel2)	5681	5731	+	2.8e-07
MK279506.1	Zymoseptoria tritici fusarivirus 1 strain ZtFv1IPO323, complete genome	hhrbz (fusari_sel2)	40	91	+	2.9e-07
MH766491.1	Sclerotium rolfsii fusarivirus 1 strain BLH-1-10 RNA-dependent RNA polymerase and hypothetical protein genes, complete cds	hhrbz (fusari_sel2)	5244	5293	+	3.1e-07
MT646393.1	MAG: Sclerotinia sclerotiorum fusarivirus 2 partial genome	hhrbz (fusari_sel2)	4721	4775	+	3.3e-07
MW713065.1	Rhizoctonia solani fusarivirus 5 isolate ZJ-2H hypothetical protein genes, complete cds; and polyprotein gene, partial cds	hhrbz (fusari_sel2)	4009	4064	+	3.5e-07
MN627464.1	Erysiphe necator associated fusarivirus 2 isolate PMS3_152, partial genome	hhrbz (fusari_sel2)	4660	4714	+	4.1e-07
MT232758.1	Auricularia heimuer fusarivirus 1 isolate CCMJ1296, complete genome	hhrbz (fusari_sel2)	246	303	+	4.6e-07
MZ969065.1	Fusarium asiaticum fusarivirus 1 strain YVP-4, complete genome	hhrbz (fusari_sel2)	5223	5276	+	4.6e-07
MK231044.1	Monilinia fusarivirus G isolate Won, partial genome	hhrbz (fusari_sel2)	5159	5212	+	4.8e-07
MN744720.1	Lentinula edodes fusarivirus 1 isolate Le14HNZMD RNA-dependent RNA polymerase gene, complete cds	hhrbz (fusari_sel2)	108	158	+	5.4e-07
ON746390.1	MAG: Luoyang Fusar tick virus 1 isolate TIGMIC 1 genomic sequence	hhrbz (fusari_sel2)	88	137	+	5.5e-07
OP100308.1	Fusarium pseudograminearum fusarivirus 1 isolate ZZ-1, complete genome	hhrbz (fusari_sel2)	5231	5284	+	5.6e-07
MT024571.1	Fusarium graminearum dsRNA mycovirus-1 isolate HB56-9, complete genome	hhrbz (fusari_sel2)	5230	5283	+	5.6e-07
MK558256.1	Rhizoctonia solani fusarivirus 2 isolate BR17 hypothetical protein, RNA-dependent RNA polymerase, and hypothetical protein genes, complete cds	hhrbz (fusari_sel2)	3996	4048	+	5.7e-07
MW149059.1	UNVERIFIED: Rhizoctonia solani megafusarivirus 1 isolate XY74 polyprotein-like gene, complete sequence	hhrbz (fusari_sel2)	8977	9030	+	5.7e-07
MK279504.1	Rutstroemia firma fusarivirus 1 strain RfFv1CBS 115.86, complete genome	hhrbz (fusari_sel2)	39	95	+	6.4e-07
LC150611.1	Fusarium poae fusarivirus 1 genomic RNA, complete genome	hhrbz (fusari_sel2)	4588	4640	+	6.7e-07
NC_030868.1	Fusarium poae fusarivirus 1 genomic RNA, complete genome	hhrbz (fusari_sel2)	4588	4640	+	6.7e-07
MW713065.1	Rhizoctonia solani fusarivirus 5 isolate ZJ-2H hypothetical protein genes, complete cds; and polyprotein gene, partial cds	hhrbz (fusari_sel2)	97	153	+	7.6e-07
MT232758.1	Auricularia heimuer fusarivirus 1 isolate CCMJ1296, complete genome	hhrbz (fusari_sel2)	5243	5297	+	8.5e-07
MN033047.1	MAG: Fusariviridae sp. isolate H4_Rhizo_Litter_20_scaffold_765 sequence	hhrbz (fusari_sel2)	190	243	+	8.5e-07
MZ636366.1	Rhizoctonia solani fusarivirus 4 isolate ZJ-2H hypothetical protein, polyprotein, and hypothetical protein genes, complete cds	hhrbz (fusari_sel2)	3936	3987	+	8.8e-07
MW674880.1	Rhizoctonia solani fusarivirus 4 strain ZJ-2H hypothetical protein, RNA-dependent RNA polymerase, and hypothetical protein genes, complete	hhrbz (fusari_sel2)	3615	3666	+	8.8e-07
MZ448623.1	Phlebiopsis gigantea fusarivirus 2 strain PgFV2/15667 RNA-dependent RNA polymerase and hypothetical protein genes, complete cds	hhrbz (fusari_sel2)	102	150	+	9.4e-07
MK279500.1	Aspergillus ellipticus fusarivirus 1 strain AeFv1CBS 707.79, complete genome	hhrbz (fusari_sel2)	4705	4770	+	1.2e-06
KT601099.1	Penicillium aurantiogriseum fusarivirus 1 174 kDa protein and 53 kDa protein genes, complete cds	hhrbz (fusari_sel2)	4667	4731	+	1.5e-06
NC_028467.1	Penicillium aurantiogriseum fusarivirus 1 174 kDa protein and 53 kDa protein genes, complete cds	hhrbz (fusari_sel2)	4667	4731	+	1.5e-06
MT774523.1	Nigrospora sphaerica fusarivirus 1 isolate Ns2-3 RNA-dependent RNA polymerase and hypothetical protein genes, complete cds	hhrbz (fusari_sel2)	4590	4645	+	1.5e-06
MZ448622.1	Phlebiopsis gigantea fusarivirus 1 strain PgFV1/15889 RNA-dependent RNA polymerase and hypothetical protein genes, complete cds	hhrbz (fusari_sel2)	102	150	+	1.8e-06
MK279501.1	Gaeumannomyces tritici fusarivirus 1 strain GtFv1GGT-007, complete genome	hhrbz (fusari_sel2)	48	105	+	1.9e-06
MW149059.1	UNVERIFIED: Rhizoctonia solani megafusarivirus 1 isolate XY74 polyprotein-like gene, complete sequence	hhrbz (fusari_sel2)	4222	4275	+	2.1e-06
MH766492.1	Sclerotium rolfsii fusarivirus 2 strain BLH-1-11 putative RNA-dependent RNA polymerase and hypothetical protein genes, complete cds	hhrbz (fusari_sel2)	5261	5314	+	2.5e-06
MK558257.1	Rhizoctonia solani fusarivirus 1 isolate BR18 hypothetical protein, RNA-dependent RNA polymerase, and hypothetical protein genes, complete	hhrbz (fusari_sel2)	4028	4084	+	5.4e-06
MZ044286.1	Phomopsis vexans fusarivirus 1 strain PvGY RNA-dependent RNA polymerase and hypothetical protein genes, complete cds	hhrbz (fusari_sel2)	4716	4766	+	5.7e-06
AY533037.2	Fusarium graminearum dsRNA mycovirus-1 strain DK-21, complete genome	hhrbz (fusari_sel2)	5230	5283	+	9.7e-06
NC_006937.2	Fusarium graminearum dsRNA mycovirus-1, complete genome	hhrbz (fusari_sel2)	5230	5283	+	9.7e-06
KJ817266.1	Penicillium roqueforti ssRNA mycovirus 1 strain PRG42-7 RNA-dependent RNA polymerase and ORF2 genes, complete cds	hhrbz (fusari_sel2)	4580	4647	+	1.4e-05
NC_024699.1	Penicillium roqueforti ssRNA mycovirus 1 strain PRG42-7 RNA-dependent RNA polymerase and ORF2 genes, complete cds	hhrbz (fusari_sel2)	4580	4647	+	1.4e-05
MW149059.1	UNVERIFIED: Rhizoctonia solani megafusarivirus 1 isolate XY74 polyprotein-like gene, complete sequence	hhrbz (fusari_sel2)	2581	2636	+	1.5e-05
OK558541.1	Botrytis cinerea fusarivirus 8 isolate BcFV8, complete genome	hhrbz (fusari_sel2)	59	115	+	1.5e-05
NC_076664.1	Aspergillus ellipticus fusarivirus 1 strain AeFv1CBS 707.79, complete genome	hhrbz (fusari_sel2)	4705	4770	+	1.6e-05
OK558541.1	Botrytis cinerea fusarivirus 8 isolate BcFV8, complete genome	hhrbz (fusari_sel2)	4735	4797	+	2.2e-05
MN033466.1	MAG: Fusariviridae sp. isolate H3_Rhizo_Litter_15_scaffold_48 hypothetical protein (H3RhizoLitter1548_000001) and RNA-dependent RNA polymerase (H3RhizoLitter1548_000002) genes, complete cds	hhrbz (fusari_sel2)	2028	1971	-	2.5e-05
MN551102.1	Plasmopara viticola lesion associated fusarivirus 1 isolate DMG-B-DN53634 RdRp and ORF2 genes, complete cds	hhrbz (fusari_sel2)	4660	4714	+	4.1e-05
MN558695.1	Erysiphe necator associated fusarivirus 1 isolate PMS-18_DN57271 RdRp, ORF-B, and ORF-C genes, complete cds	hhrbz (fusari_sel2)	4659	4713	+	4.1e-05
MH766491.1	Sclerotium rolfsii fusarivirus 1 strain BLH-1-10 RNA-dependent RNA polymerase and hypothetical protein genes, complete cds	hhrbz (fusari_sel2)	239	295	+	5.4e-05
MW713065.1	Rhizoctonia solani fusarivirus 5 isolate ZJ-2H hypothetical protein genes, complete cds; and polyprotein gene, partial cds	hhrbz (fusari_sel2)	2393	2447	+	6.7e-05
MK558257.1	Rhizoctonia solani fusarivirus 1 isolate BR18 hypothetical protein, RNA-dependent RNA polymerase, and hypothetical protein genes, complete	hhrbz (fusari_sel2)	90	143	+	0.00011
MW965473.1	Morchella esculenta fusarivirus 2 complete genome	hhrbz (fusari_sel2)	6871	6928	+	0.00012
MZ636366.1	Rhizoctonia solani fusarivirus 4 isolate ZJ-2H hypothetical protein, polyprotein, and hypothetical protein genes, complete cds	hhrbz (fusari_sel2)	2255	2306	+	0.00023
MW674880.1	Rhizoctonia solani fusarivirus 4 strain ZJ-2H hypothetical protein, RNA-dependent RNA polymerase, and hypothetical protein genes, complete	hhrbz (fusari_sel2)	1934	1985	+	0.00023
NC_076666.1	Rutstroemia firma fusarivirus 1 strain RfFv1CBS 115.86, complete genome	hhrbz (fusari_sel2)	39	95	+	0.00025
MN551107.1	Plasmopara viticola lesion associated fusarivirus 3 isolate DMG-B-DN52217 RdRp and ORF2 genes, complete cds	hhrbz (fusari_sel2)	4655	4709	+	0.00026
MK279502.1	Morchella importuna fusarivirus 1 strain MiFv1SCYDJ1-A1, complete genome	hhrbz (fusari_sel2)	4465	4512	+	0.0003
OM514375.1	MAG: Sanya fusari-like virus 1 isolate LSHLS115 reverse transcriptase-like protein and chromosome segregation ATPase genes, complete	hhrbz (fusari_sel2)	4651	4705	+	0.00031
MN033138.1	MAG: Fusariviridae sp. isolate H2_Rhizo_31_scaffold_232 RNA-dependent RNA polymerase (H2Rhizo31232_000001) gene, partial cds; and hypothetical protein (H2Rhizo31232_000002)	hhrbz (fusari_sel2)	3290	3345	+	0.00033
MN033460.1	MAG: Fusariviridae sp. isolate H1_Bulk_Litter_5_scaffold_916 RNA-dependent RNA polymerase (H1BulkLitter5916_000001) and hypothetical protein (H1BulkLitter5916_000002) genes, partial cds	hhrbz (fusari_sel2)	3114	3169	+	0.00033
ON746394.1	MAG: Dali Fusar tick virus 1 isolate TIGMIC 1 genomic sequence	hhrbz (fusari_sel2)	2108	2162	+	0.00043
MW965473.1	Morchella esculenta fusarivirus 2 complete genome	hhrbz (fusari_sel2)	1060	1114	+	0.00051
MW149059.1	UNVERIFIED: Rhizoctonia solani megafusarivirus 1 isolate XY74 polyprotein-like gene, complete sequence	hhrbz (fusari_sel2)	87	142	+	0.00053
MW965472.1	Morchella esculenta fusarivirus 1 complete genome	hhrbz (fusari_sel2)	6959	7016	+	0.00053
MN033975.1	MAG: Fusariviridae sp. isolate H3_Rhizo_Litter_15_scaffold_56 RNA-dependent RNA polymerase (H3RhizoLitter1556_000001) and hypothetical protein (H3RhizoLitter1556_000002) genes, complete cds	hhrbz (fusari_sel2)	4754	4806	+	0.0011
ON009339.1	Botryosphaeria dothidea fusarivirus 2 strain JZ-3, complete genome	hhrbz (fusari_sel2)	4716	4803	+	0.003
ON746391.1	MAG: Zhangzhou Fusar tick virus 1 isolate TIGMIC 2 genomic sequence	hhrbz (fusari_sel2)	3630	3682	+	0.009
ON811744.1	MAG: Fusariviridae sp. isolate TIGMIC_2, complete genome	hhrbz (fusari_sel2)	4806	4841	+	0.011
ON811748.1	MAG: Fusariviridae sp. isolate TIGMIC_3 genomic sequence	hhrbz (fusari_sel2)	4356	4391	+	0.011
ON811749.1	MAG: Fusariviridae sp. isolate TIGMIC_4 genomic sequence	hhrbz (fusari_sel2)	2754	2789	+	0.011
MN033975.1	MAG: Fusariviridae sp. isolate H3_Rhizo_Litter_15_scaffold_56 RNA-dependent RNA polymerase (H3RhizoLitter1556_000001) and hypothetical protein (H3RhizoLitter1556_000002) genes, complete cds	hhrbz (fusari_sel2)	44	94	+	0.036
MN551105.1	Plasmopara viticola lesion associated fusarivirus 2 isolate DMG-A-DN22538 RdRp and ORF2 genes, complete cds	hhrbz (fusari_sel2)	4665	4744	+	0.056
NC_076821.1	Plasmopara viticola lesion associated fusarivirus 2 isolate DMG-A-	hhrbz (fusari_sel2)	4665	4744	+	0.056
MZ448622.1	-	dvrbz (DVR4)	7121	7203	+	0.095	Phlebiopsis	Phlebiopsis	gigantea	fusarivirus	1	strain	PgFV1/15889	RNA-dependent	RNA	polymerase	and	hypothetical	protein	genes,	complete	cds
MZ448623.1	-	dvrbz (DVR4)	7122	7204	+	0.095	?	Phlebiopsis	gigantea	fusarivirus	2	strain	PgFV2/15667	RNA-dependent	RNA	polymerase	and	hypothetical	protein	genes,	complete	cds

### Sheet: megabirnavirus
Entry	Virus	ribozyme (cm model)	seq from	seq to	polarity	Eval
AB512282.1	Rosellinia necatrix megabirnavirus 1/W779 genomic RNA, segment L1, complete sequence	hhrbz (megabirna2)	602	674	+	1.7e-18
NC_013462.1	Rosellinia necatrix megabirnavirus 1/W779 segment L1, complete genome	hhrbz (megabirna2)	602	674	+	1.7e-18
LC062704.1	Rosellinia necatrix megabirnavirus 2-W8 genomic RNA, segment dsRNA1, complete sequence	hhrbz (megabirna2)	640	729	+	4e-17
NC_029125.1	Rosellinia necatrix megabirnavirus 2-W8 segment 1 complete sequence	hhrbz (megabirna2)	640	729	+	4e-17
LC062705.1	Rosellinia necatrix megabirnavirus 2-W8 genomic RNA, segment dsRNA2, complete sequence	hhrbz (megabirna2)	640	729	+	4e-17
NC_029126.1	Rosellinia necatrix megabirnavirus 2-W8 segment 2 complete sequence	hhrbz (megabirna2)	640	729	+	4e-17
AB512283.1	Rosellinia necatrix megabirnavirus 1/W779 genomic RNA, segment L2, complete sequence	hhrbz (megabirna2)	665	762	+	3.6e-14
NC_013463.1	Rosellinia necatrix megabirnavirus 1/W779 segment L2, complete genome	hhrbz (megabirna2)	665	762	+	3.6e-14
KP686399.1	Sclerotinia sclerotiorum megabirnavirus 1 isolate SX466 segment L2, complete sequence	hhrbz (megabirna2)	648	735	+	9.3e-14
NC_027222.1	Sclerotinia sclerotiorum megabirnavirus 1 isolate SX466 segment L2, complete sequence	hhrbz (megabirna2)	648	735	+	9.3e-14
KT601119.1	Pleosporales megabirnavirus 1 segment RNA1 133 kDa protein and 122 kDa protein genes, complete cds	hhrbz (megabirna2)	577	676	+	7e-13
KP686398.1	Sclerotinia sclerotiorum megabirnavirus 1 isolate SX466 segment L1, complete sequence	hhrbz (megabirna2)	648	736	+	6.8e-12
NC_027221.1	Sclerotinia sclerotiorum megabirnavirus 1 isolate SX466 segment L1, complete sequence	hhrbz (megabirna2)	648	736	+	6.8e-12
MF375886.1	Entoleuca megabirnavirus 1 isolate E97-14 coat protein and replicase genes, complete cds	hhrbz (megabirna2)	441	539	+	4.7e-11
LC333756.2	Rosellinia necatrix megabirnavirus 3 Pool-3_333 RNA, complete genome	hhrbz (megabirna2)	440	538	+	1.5e-10
MH057692.1	Fusarium pseudograminearum megabirnavirus 1 isolate FC136-2A segment RNA1, complete sequence	hhrbz (megabirna2)	440	538	+	2.7e-10
MH057693.1	Fusarium pseudograminearum megabirnavirus 1 isolate FC136-2A segment RNA2, complete sequence	hhrbz (megabirna2)	441	536	+	8.5e-06
OQ999696.1	MAG: Rhizoctonia cerealis megabirnavirus-like virus isolate RcMBLV-0928-1 genomic sequence	dvrbz (DVR4)	7302	7360	+	0.0027

### Sheet: toti-, hypo-, fusagra-...
Entry	Virus	ribozyme (cm model)	seq from	seq to	polarity	Eval
KT191297.1	Thelephora terrestris virus 1 isolate Lasovice, complete genome	dvrbz (dvr_toti)	6141	6211	+	5.4e-13
NC_028921.1	Thelephora terrestris virus 1 isolate Lasovice, complete genome	dvrbz (dvr_toti)	6141	6211	+	5.4e-13
AM111096.3	Phlebiopsis gigantea mycovirus dsRNA 1 ORF1 and RdRp gene, genomic RNA, isolate TW2	dvrbz (dvr_toti)	7334	7410	+	2.6e-12
NC_013999.1	Phlebiopsis gigantea mycovirus dsRNA 1 complete genome	dvrbz (dvr_toti)	7334	7410	+	2.6e-12
AM111096.3	Phlebiopsis gigantea mycovirus dsRNA 1 ORF1 and RdRp gene, genomic RNA, isolate TW2	dvrbz (dvr_toti)	314	387	+	3.1e-11
NC_013999.1	Phlebiopsis gigantea mycovirus dsRNA 1 complete genome	dvrbz (dvr_toti)	314	387	+	3.1e-11
MH766496.1	Sclerotium rolfsii mycovirus dsRNA 1 strain BLH-1-16 hypothetical protein gene, complete cds; and RNA-dependent RNA polymerase gene, partial cds	dvrbz (dvr_toti)	6585	6655	+	9.6e-07
AB429556.2	Lentinula edodes mycovirus HKB gene for hypothetical protein, putative RNA-dependent RNA polymerase, complete cds	dvrbz (dvr_toti)	7320	7386	+	0.004
MN744709.1	Lentinula edodes mycovirus HKB isolate Le33WIL RdRp and hypothetical protein genes, complete cds	dvrbz (dvr_toti)	6929	6995	+	0.004
HQ416696.1	Lentinula edodes mycovirus HKB strain CZ hypothetical protein and RNA-dependent RNA polymerase genes, complete cds	dvrbz (dvr_toti)	6465	6531	+	0.004
AB646992.1	Lentinula edodes mycovirus HKA hyp, RdRP genes for hypothetical protein, putative RNA-dependent RNA polymerase, complete and partial cds, isolate: HKA	dvrbz (dvr_toti)	6801	6896	+	0.025
ON812602.1	MAG: Totiviridae sp. isolate TIGMIC_10, complete genome	dvrbz (dvr_toti)	4069	4150	+	0.36
AM111096.3	Phlebiopsis gigantea mycovirus dsRNA 1 ORF1 and RdRp gene, genomic RNA, isolate TW2	hhrbz (hhr_toti)	6905	6956	+	6.2e-11
NC_013999.1	Phlebiopsis gigantea mycovirus dsRNA 1 complete genome	hhrbz (hhr_toti)	6905	6956	+	6.2e-11
KT191297.1	Thelephora terrestris virus 1 isolate Lasovice, complete genome	hhrbz (hhr_toti)	5703	5754	+	1.2e-10
NC_028921.1	Thelephora terrestris virus 1 isolate Lasovice, complete genome	hhrbz (hhr_toti)	5703	5754	+	1.2e-10
MH766496.1	Sclerotium rolfsii mycovirus dsRNA 1 strain BLH-1-16 hypothetical protein gene, complete cds; and RNA-dependent RNA polymerase gene, partial cds	hhrbz (hhr_toti)	6174	6225	+	2.2e-09
KU291938.1	Ceratobasidium virus B isolate Murdoch-5 hypothetical protein and RNA-dependent RNA polymerase genes, partial cds	hhrbz (hhr_toti)	3486	3536	+	5.3e-09
MT876191.1	Picoa juniperi mycovirus 2 isolate ANK_VIR-90 hypothetical protein gene, complete cds; and RNA-dependent RNA polymerase (RdRp) gene, partial cds	hhrbz (hhr_toti)	597	649	+	1.7e-08
LC075494.1	Red clover powdery mildew-associated totivirus 9 gene for polyprotein, complete cds, isolate: RPaTV9_85-21	hhrbz (hhr_toti)	151	209		1.2e-08
NC_028490.1	Red clover powdery mildew-associated totivirus 9 gene for polyprotein, complete cds, isolate: RPaTV9_85-21	hhrbz (hhr_toti)	151	209		1.2e-08
MT876190.1	Picoa juniperi mycovirus 1 isolate ANK_VIR-89, complete genome	hhrbz (hhr_toti)	367	421	+	3.9e-08
OP019897.1	MAG: Utsjoki toti-like virus isolate FIN/L-2018/88, complete genome	hhrbz (hhr_toti)	15	80	+	8.1e-05
KU291925.1	Pterostylis sanguinea virus A isolate Murdoch-7 isolate coat protein gene, complete cds; and RNA-dependent RNA polymerase gene, partial cds	dvrbz (DVR4)	8507	8571	+	0.61
KU291925.1	Pterostylis sanguinea virus A isolate Murdoch-7 isolate coat protein gene, complete cds; and RNA-dependent RNA polymerase gene, partial cds	twrbz (twister-P1 RF03160)	438	515	+	4.2e-12
KU291925.1	Pterostylis sanguinea virus A isolate Murdoch-7 isolate coat protein gene, complete cds; and RNA-dependent RNA polymerase gene, partial cds	twrbz (twister-P1 RF03160)	2746	2825	+	6.8e-07
OM984482.1	Rhizoctonia solani hypovirus 11 polyprotein gene, complete cds	hhrbz (hhr1_viral4)	11823	11881	+	0.0097
OM984482.1	Rhizoctonia solani hypovirus 11 polyprotein gene, complete cds	hhrbz (hhr1_viral4)	9396	9456	+	0.088
MW574442.1	Rhizoctonia solani hypovirus 6 isolate 428_NGS_RS polyprotein-like gene, complete sequence	hhrbz (hhr1_viral4)	5159	5240	+	0.42
MW258947.1	Caloscypha fulgens fusagravirus 1 isolate ANK VIR-100, complete genome	hhrbz (fusagravirus_likeHHR)	272	326	+	1.3e-10
MW879217.1	Streptobotrys caulophylli fusagravirus 1 complete genome	hhrbz (fusagravirus_likeHHR)	120	175	+	2.2e-09
